# Hierarchical control of microbial community assembly

**DOI:** 10.1101/2021.06.22.449372

**Authors:** Sammy Pontrelli, Rachel Szabo, Shaul Pollak, Julia Schwartzman, Daniela Ledezma-Tejeida, Otto X. Cordero, Uwe Sauer

## Abstract

Metabolic processes that fuel the growth of heterotrophic microbial communities are initiated by specialized biopolymer degraders that decompose complex forms of organic matter. It is unclear, however, to what extent degraders control the downstream assembly of the community that follows polymer breakdown. Investigating a model marine microbial community that degrades chitin, we show that chitinases secreted by different degraders produce oligomers of specific chain lengths that not only select for specialized consumers but also influence the metabolites secreted by these consumers into a shared resource pool. Each species participating in the breakdown cascade exhibits unique hierarchical preferences for substrates, which underlies the sequential colonization of metabolically distinct groups as resource availability changes over time. By identifying the metabolic underpinnings of microbial community assembly, we reveal a hierarchical crossfeeding structure that allows biopolymer degraders to shape the dynamics of community assembly.

**One sentence summary:** Specialized biopolymer degraders direct the trajectory of microbial community assembly through interconnected modes of nutrient crossfeeding.
