## Supplemental dataset 1 for "Hierarchical control of microbial community assembly"

### Sheet: Sheet1
	Supplementary Dataset 1: LC-MS measurements of metabolites produced degraders and exploiters after growth on chitin or GlcNAc

### Sheet: LCSM _ Chitin derived products
Concentration (μM)
	strain	Aminoadipate	Aspartate	Glutamate	Malate	Oxoproline	Proline	Propionic Acid	Succinate	Threonine
1	1A01	0	210.707	0	0	0	0	0	0	0
2	6C06	0	19.9646	624.193	22.6108	130.073	0	0	42.3035	0
3	6D03	0	130.474	74.3268	0	0	0	0	0	0
4	G2R10	15.522	172.943	0	0	0	0	89.4966	411.553	0
5	I3M07	28.2949	32.7535	0	0	56.1431	52.065	213.28	703.319	23.4726
Standard deviation (μM)
	strain	Aminoadipate	Aspartate	Glutamate	Malate	Oxoproline	Proline	Propionic Acid	Succinate	Threonine
1	1A01	0	4.09866	0	0	0	0	0	0	0
2	6C06	0	1.83746	16.8725	1.50949	14.1515	0	0	3.8969	0
3	6D03	0	41.0974	38.9347	0	0	0	0	0	0
4	G2R10	3.52379	43.8598	0	0	0	0	44.0564	178.693	0
5	I3M07	4.99291	7.73967	0	0	17.0048	12.4058	75.0629	223.377	10.8796

### Sheet: LCMS _ GlcNAc derived products
Concentration (μM)
	strain	2-oxovaleric acid	Allantoine	alpha-KG	Aminoadipate	Aspartate	Cysteine	deoxyuridine	Dihydrooratate	Dihydrouracil	Fumarate	Gluconate	Glutamate	Glyoxylate	Ketovaline	lactate	Malate	Oxoproline	Propionic Acid	Pyruvate	Succinate	Threonine
1	1A01	0	92.33	0	0	0	0	0	117.975	126.308	0	0	752.774	0	0	80.1866	0	0	0	1102.98	50.1119	0
2	6C06	2.97282	86.2842	275.654	0	0	0	0	107.005	105.771	0	0	1944	0	2.49288	49.6297	0	715.557	0	1045.14	45.6308	29.4811
3	6D03	39.6729	56.4653	0	0	0	0	0	62.8318	82.8151	1.18669	0	34.7055	0	47.5985	0	0	2.89126	41.4738	829.621	180.967	0
4	A3R04	0	0	0	0	0	0	0	0	0	2.24083	0	4.8129	0	0	0	26.6289	0	0	0	0	0
5	B3M02	0	0	0	0	0	0	0	0	0	0	0	25.8352	0	0	0	0	12.8943	0	0	0	0
6	C2M11	5.41953	0	0	0	40.3326	134.575	0	0	0	27.0925	0	372.839	1.3199	4.9656	0	103.332	155.842	0	0	76.8905	0
7	C3R12	3.94702	124.062	0	0	0	0	0	187.153	157.91	0	0	0	0	3.70178	0	0	201.31	519.256	1016.21	385.946	0
8	G2R10	0	7.62208	331.724	3.46336	0	0	0	6.36098	7.22833	0	0	635.075	0	0	39.4549	0	206.067	79.2443	145.437	344.058	0
9	I2R16	55.7272	202.914	0	0	0	0	4.21314	89.9439	169.069	18.057	0.857759	487.291	0	67.8025	0	230.654	0	0	1763.2	21.2548	0
10	I3M07	0	103.036	0	0	0	0	0	136.732	120.928	0	0	430.07	0	0	36.7586	0	0	162.537	1075.27	809.697	0
11	A3R06	0	0	0	0	0	0	0	0	0	0	0	0	0	0	0	0	0	0	0	0	0
Standard deviation (μM)
	strain	2-oxovaleric acid	Allantoine	alpha-KG	Aminoadipate	Aspartate	Cysteine	deoxyuridine	Dihydrooratate	Dihydrouracil	Fumarate	Gluconate	Glutamate	Glyoxylate	Ketovaline	lactate	Malate	Oxoproline	Propionic Acid	Pyruvate	Succinate	Threonine
1	1A01	0	24.0011	0	0	0	0	0	35.0266	41.4347	0	0	232.79	0	0	62.0815	0	0	0	88.0452	30.1005	0
2	6C06	1.42803	23.7076	33.7473	0	0	0	0	39.7038	36.9499	0	0	482.706	0	1.34465	37.2673	0	236.895	0	178.766	31.3584	25.4508
3	6D03	5.36115	15.4566	0	0	0	0	0	16.6025	28.315	0.552157	0	24.9568	0	6.52891	0	0	0.149601	31.8871	86.6428	128.807	0
4	A3R04	0	0	0	0	0	0	0	0	0	1.21487	0	1.57581	0	0	0	20.8641	0	0	0	0	0
5	B3M02	0	0	0	0	0	0	0	0	0	0	0	15.8605	0	0	0	0	10.7334	0	0	0	0
6	C2M11	3.21313	0	0	0	22.57	110.21	0	0	0	4.01824	0	59.7357	0.602547	3.27491	0	12.0321	51.1854	0	0	53.2283	0
7	C3R12	2.17559	46.1715	0	0	0	0	0	81.2977	63.8853	0	0	0	0	2.27713	0	0	157.939	425.646	674.806	263.198	0
8	G2R10	0	5.51379	75.5243	2.39265	0	0	0	4.46094	5.45269	0	0	393.738	0	0	29.2734	0	80.182	62.5236	105.093	254.892	0
9	I2R16	9.17752	59.7489	0	0	0	0	1.81569	14.3651	55.1281	2.76459	0.25593	157.615	0	11.4979	0	183.253	0	0	317.092	12.7666	0
10	I3M07	0	30.4774	0	0	0	0	0	41.9034	42.9161	0	0	138.399	0	0	27.6164	0	0	131.067	202.753	231.775	0
11	A3R06	0	0	0	0	0	0	0	0	0	0	0	0	0	0	0	0	0	0	0	0	0
