## Supplemental dataset 3 for "Hierarchical control of microbial community assembly"

	compound	strain	produced_consumed	guild
1	Acetate	A3R04	consumed	exploiter
2	Acetate	A3R06	consumed	exploiter
3	Acetate	C2M11	consumed	exploiter
4	Acetate	C2R09	consumed	scavenger
5	Acetate	C3M06	consumed	scavenger
6	Acetate	D2M19	consumed	scavenger
7	Acetate	F3R11	consumed	scavenger
8	glcnac	1A01	produced	degrader
9	glcnac	6C06	produced	degrader
10	glcnac	6D03	produced	degrader
11	chitobiose	1A01	produced	degrader
12	chitobiose	6D03	produced	degrader
13	glcnac	A3R06	consumed	exploiter
14	glcnac	A3R04	consumed	exploiter
15	glcnac	C3R12	consumed	exploiter
16	glcnac	C2M11	consumed	exploiter
17	chitobiose	A3R06	consumed	exploiter
18	chitobiose	C3R12	consumed	exploiter
19	chitobiose	C2M11	consumed	exploiter
20	acetate	6C06	produced	degrader
21	acetate	A3R04	produced	exploiter
22	acetate	C3R12	produced	exploiter
23	acetate	C2M11	produced	exploiter
24	acetamide_58.02875	1A01	produced	degrader
25	aminoacetone_72.04399	1A01	produced	degrader
26	D.alanyl.D.alanine_159.07605	1A01	produced	degrader
27	e.caprolactone_113.05843	1A01	produced	degrader
28	glycine_74.02339	1A01	produced	degrader
29	isobutanal_71.04872	1A01	produced	degrader
30	L.alanine_88.03792	1A01	produced	degrader
31	L.aspartate.4.semialdehyde_116.03503	1A01	produced	degrader
32	L.canavanine_175.08035	1A01	produced	degrader
33	L.glutamate.5.semialdehyde_130.05045	1A01	produced	degrader
34	N.acetyl.L.glutamate.5.semialdehyde_172.06049	1A01	produced	degrader
35	O.acetyl.L.homoserine_160.06045	1A01	produced	degrader
36	palmitoleate_253.21659	1A01	produced	degrader
37	.2R-2.3.dihydroxy.3.methylbutanoate_133.04882	1A01	produced	degrader
38	.2R.3S-3.isopropylmalate_175.06009	1A01	produced	degrader
39	.2Z-2.aminobut.2.enoate_100.03994	1A01	produced	degrader
40	.R-2.3.dihydroxy.3.methylpentanoate_147.06547	1A01	produced	degrader
41	.R-2.hydroxy.4.methylpentanoate_131.0702	1A01	produced	degrader
42	1.6.anhydro.N.acetyl.b.muramate_274.09271	1A01	produced	degrader
43	2.hydroxy.2.methylpropanenitrile_84.04085	1A01	produced	degrader
44	3.methyl.2.oxobutanoate_115.03877	1A01	produced	degrader
45	3.methyladenine_148.06081	1A01	produced	degrader
46	3.methylbutanal_85.06255	1A01	produced	degrader
47	4.aminobutanal_86.06	1A01	produced	degrader
48	aminoacetone_72.04399	6C06	produced	degrader
49	citraconate_129.0183	6C06	produced	degrader
50	D.alanyl.D.alanine_159.07605	6C06	produced	degrader
51	e.caprolactone_113.05843	6C06	produced	degrader
52	glycine_74.02339	6C06	produced	degrader
53	hydroquinone_109.02844	6C06	produced	degrader
54	L.alanine_88.03792	6C06	produced	degrader
55	L.aspartate.4.semialdehyde_116.03503	6C06	produced	degrader
56	L.canavanine_175.08035	6C06	produced	degrader
57	L.glutamate.5.semialdehyde_130.05045	6C06	produced	degrader
58	L.glutamate_146.0449	6C06	produced	degrader
59	methyl-indol.3.yl.acetate_188.07367	6C06	produced	degrader
60	O.acetyl.L.homoserine_160.06045	6C06	produced	degrader
61	p.nitrophenyl.b.D.galactoside_300.06774	6C06	produced	degrader
62	palmitoleate_253.21659	6C06	produced	degrader
63	.2R-2.3.dihydroxy.3.methylbutanoate_133.04882	6C06	produced	degrader
64	.2R.3S-3.isopropylmalate_175.06009	6C06	produced	degrader
65	.2Z-2.aminobut.2.enoate_100.03994	6C06	produced	degrader
66	.R-2.3.dihydroxy.3.methylpentanoate_147.06547	6C06	produced	degrader
67	.R-2.hydroxy.4.methylpentanoate_131.0702	6C06	produced	degrader
68	.R-citramalate_147.02844	6C06	produced	degrader
69	1.6.anhydro.N.acetyl.b.muramate_274.09271	6C06	produced	degrader
70	2.3.dihydroxybenzoate_153.01865	6C06	produced	degrader
71	2.hydroxy.2.methylpropanenitrile_84.04085	6C06	produced	degrader
72	3.carboxy.10-methylsulfanyl-2.oxodecanoate_275.09243	6C06	produced	degrader
73	3.methyl.2.oxobutanoate_115.03877	6C06	produced	degrader
74	3.methylbutanal_85.06255	6C06	produced	degrader
75	4.aminobutanal_86.06	6C06	produced	degrader
76	5.oxo.L.proline_128.03449	6C06	produced	degrader
77	chorismate_225.03563	6D03	produced	degrader
78	L.alanine_88.03792	6D03	produced	degrader
79	L.glutamate.5.semialdehyde_130.05045	6D03	produced	degrader
80	L.glutamate_146.0449	6D03	produced	degrader
81	glcnac	6D03	produced	degrader
82	O.acetyl.L.homoserine_160.06045	6D03	produced	degrader
83	palmitoleate_253.21659	6D03	produced	degrader
84	S.methyl.L.methionine_162.0553	6D03	produced	degrader
85	.E-o-methylsulfanyl.nonyl.thiohydroximate_234.09859	6D03	produced	degrader
86	1.6.anhydro.N.acetyl.b.muramate_274.09271	6D03	produced	degrader
87	2.3.dihydroxybenzoate_153.01865	6D03	produced	degrader
88	4.amino.4.deoxychorismate_224.05393	6D03	produced	degrader
89	xanthine_151.02566	6D03	produced	degrader
90	.S-malate_133.01218	6C06	produced	degrader
91	succinate_117.01893	6C06	produced	degrader
92	acetamide_58.02875	A3R04	consumed	exploiter
93	acetamide_58.02875	A3R06	consumed	exploiter
94	acetamide_58.02875	C2M11	consumed	exploiter
95	Acetate	A3R04	consumed	exploiter
96	Acetate	A3R06	consumed	exploiter
97	Acetate	C2M11	consumed	exploiter
98	Acetate	D2M19	consumed	scavenger
99	Acetate	C2R09	consumed	scavenger
100	Acetate	C3M06	consumed	scavenger
101	Acetate	F3R11	consumed	scavenger
102	adenine_134.0456	A3R04	produced	exploiter
103	adenine_134.0456	C3R12	produced	exploiter
104	adenine_134.0456	D2M19	produced	scavenger
105	adenine_134.0456	C3M06	consumed	scavenger
106	aminoacetone_72.04399	A3R04	consumed	exploiter
107	aminoacetone_72.04399	A3R06	consumed	exploiter
108	aminoacetone_72.04399	C3M06	consumed	scavenger
109	cis.aconitate_173.00758	A3R06	consumed	exploiter
110	cis.aconitate_173.00758	C3R12	produced	exploiter
111	cis.aconitate_173.00758	D2M19	consumed	scavenger
112	cis.aconitate_173.00758	C2R09	consumed	scavenger
113	cis.aconitate_173.00758	C3M06	consumed	scavenger
114	cis.aconitate_173.00758	F3R11	consumed	scavenger
115	citraconate_129.0183	A3R04	produced	exploiter
116	citraconate_129.0183	A3R06	consumed	exploiter
117	citraconate_129.0183	C2M11	produced	exploiter
118	citraconate_129.0183	C3R12	produced	exploiter
119	citraconate_129.0183	C2R09	consumed	scavenger
120	citraconate_129.0183	C3M06	consumed	scavenger
121	citraconate_129.0183	F3R11	consumed	scavenger
122	D.alanyl.D.alanine_159.07605	A3R04	produced	exploiter
123	D.alanyl.D.alanine_159.07605	A3R06	consumed	exploiter
124	D.alanyl.D.alanine_159.07605	C2M11	produced	exploiter
125	D.alanyl.D.alanine_159.07605	C3R12	produced	exploiter
126	D.alanyl.D.alanine_159.07605	C3M06	produced	scavenger
127	D.threo.isocitrate_191.01952	A3R04	produced	exploiter
128	D.threo.isocitrate_191.01952	A3R06	consumed	exploiter
129	D.threo.isocitrate_191.01952	C2M11	produced	exploiter
130	D.threo.isocitrate_191.01952	C3R12	produced	exploiter
131	D.threo.isocitrate_191.01952	D2M19	consumed	scavenger
132	D.threo.isocitrate_191.01952	C2R09	consumed	scavenger
133	D.threo.isocitrate_191.01952	C3M06	produced	scavenger
134	D.threo.isocitrate_191.01952	F3R11	consumed	scavenger
135	e.caprolactone_113.05843	A3R06	consumed	exploiter
136	e.caprolactone_113.05843	D2M19	consumed	scavenger
137	e.caprolactone_113.05843	C2R09	consumed	scavenger
138	e.caprolactone_113.05843	C3M06	consumed	scavenger
139	e.caprolactone_113.05843	F3R11	consumed	scavenger
140	fumarate_115.00186	A3R04	consumed	exploiter
141	fumarate_115.00186	A3R06	consumed	exploiter
142	fumarate_115.00186	C2M11	produced	exploiter
143	fumarate_115.00186	D2M19	consumed	scavenger
144	fumarate_115.00186	C3M06	consumed	scavenger
145	fumarate_115.00186	F3R11	consumed	scavenger
146	glycine_74.02339	A3R04	consumed	exploiter
147	glycine_74.02339	A3R06	consumed	exploiter
148	glycine_74.02339	C2R09	consumed	scavenger
149	glycine_74.02339	C3M06	consumed	scavenger
150	glycolate_75.00696	A3R06	consumed	exploiter
151	glycolate_75.00696	C2M11	produced	exploiter
152	glycolate_75.00696	D2M19	consumed	scavenger
153	glycolate_75.00696	C2R09	consumed	scavenger
154	glycolate_75.00696	C3M06	consumed	scavenger
155	glycolate_75.00696	F3R11	consumed	scavenger
156	isobutanal_71.04872	A3R06	consumed	exploiter
157	isobutanal_71.04872	C2M11	produced	exploiter
158	isobutanal_71.04872	C3R12	produced	exploiter
159	isobutanal_71.04872	D2M19	consumed	scavenger
160	isobutanal_71.04872	C3M06	consumed	scavenger
161	L.alanine_88.03792	A3R04	produced	exploiter
162	L.alanine_88.03792	A3R06	consumed	exploiter
163	L.alanine_88.03792	C2M11	produced	exploiter
164	L.alanine_88.03792	C3R12	produced	exploiter
165	L.alanine_88.03792	C2R09	consumed	scavenger
166	L.alanine_88.03792	C3M06	consumed	scavenger
167	L.ascorbate_175.02397	A3R04	consumed	exploiter
168	L.ascorbate_175.02397	A3R06	consumed	exploiter
169	L.ascorbate_175.02397	C2M11	consumed	exploiter
170	L.ascorbate_175.02397	C3R12	consumed	exploiter
171	L.ascorbate_175.02397	D2M19	consumed	scavenger
172	L.ascorbate_175.02397	C2R09	consumed	scavenger
173	L.ascorbate_175.02397	C3M06	consumed	scavenger
174	L.ascorbate_175.02397	F3R11	consumed	scavenger
175	L.aspartate.4.semialdehyde_116.03503	A3R04	consumed	exploiter
176	L.aspartate.4.semialdehyde_116.03503	C3R12	produced	exploiter
177	L.aspartate.4.semialdehyde_116.03503	C2R09	consumed	scavenger
178	L.aspartate.4.semialdehyde_116.03503	C3M06	consumed	scavenger
179	L.canavanine_175.08035	A3R06	consumed	exploiter
180	L.canavanine_175.08035	D2M19	consumed	scavenger
181	L.glutamate.5.semialdehyde_130.05045	A3R06	consumed	exploiter
182	L.glutamate.5.semialdehyde_130.05045	C2M11	produced	exploiter
183	L.glutamate.5.semialdehyde_130.05045	C3R12	produced	exploiter
184	L.glutamate_146.0449	A3R04	consumed	exploiter
185	L.glutamate_146.0449	A3R06	consumed	exploiter
186	L.glutamate_146.0449	C2M11	consumed	exploiter
187	L.glutamate_146.0449	C2R09	consumed	scavenger
188	L.glutamate_146.0449	C3M06	consumed	scavenger
189	L.leucine_130.08613	C3M06	consumed	scavenger
190	L.proline_114.06001	D2M19	consumed	scavenger
191	L.proline_114.06001	C2R09	consumed	scavenger
192	L.proline_114.06001	C3M06	consumed	scavenger
193	L.valine_116.06941	A3R04	consumed	exploiter
194	L.valine_116.06941	C3M06	consumed	scavenger
195	methyl-indol.3.yl.acetate_188.07367	A3R04	consumed	exploiter
196	methyl-indol.3.yl.acetate_188.07367	C3M06	consumed	scavenger
197	glcnac	A3R04	consumed	exploiter
198	glcnac	A3R06	consumed	exploiter
199	glcnac	C2M11	consumed	exploiter
200	glcnac	C3R12	consumed	exploiter
201	N.acetyl.L.glutamate.5.semialdehyde_172.06049	A3R06	consumed	exploiter
202	N.acetyl.L.glutamate.5.semialdehyde_172.06049	C3M06	consumed	scavenger
203	N.acetyl.L.glutamate_188.0565	A3R04	consumed	exploiter
204	N.acetyl.L.glutamate_188.0565	C2R09	consumed	scavenger
205	N.acetyl.L.glutamate_188.0565	C3M06	consumed	scavenger
206	N.formyl.L.glutamate_174.03653	A3R06	consumed	exploiter
207	N.formyl.L.glutamate_174.03653	C2R09	consumed	scavenger
208	N.formyl.L.glutamate_174.03653	C3M06	consumed	scavenger
209	O.acetyl.L.homoserine_160.06045	A3R06	consumed	exploiter
210	p.nitrophenyl.b.D.galactoside_300.06774	A3R04	consumed	exploiter
211	preQ0_174.04222	A3R06	consumed	exploiter
212	preQ0_174.04222	C2R09	consumed	scavenger
213	preQ0_174.04222	C3M06	consumed	scavenger
214	prunin_433.11067	A3R06	consumed	exploiter
215	pyruvate_87.00727	A3R04	consumed	exploiter
216	pyruvate_87.00727	A3R06	consumed	exploiter
217	pyruvate_87.00727	C2M11	consumed	exploiter
218	pyruvate_87.00727	D2M19	consumed	scavenger
219	pyruvate_87.00727	C2R09	consumed	scavenger
220	pyruvate_87.00727	C3M06	consumed	scavenger
221	pyruvate_87.00727	F3R11	consumed	scavenger
222	shikimate_173.04477	A3R04	consumed	exploiter
223	shikimate_173.04477	D2M19	consumed	scavenger
224	shikimate_173.04477	C2R09	consumed	scavenger
225	shikimate_173.04477	C3M06	consumed	scavenger
226	shikimate_173.04477	F3R11	consumed	scavenger
227	.2R-2.3.dihydroxy.3.methylbutanoate_133.04882	A3R06	consumed	exploiter
228	.2R-2.3.dihydroxy.3.methylbutanoate_133.04882	C2M11	produced	exploiter
229	.2R-2.3.dihydroxy.3.methylbutanoate_133.04882	D2M19	consumed	scavenger
230	.2R-2.3.dihydroxy.3.methylbutanoate_133.04882	C2R09	consumed	scavenger
231	.2R-2.3.dihydroxy.3.methylbutanoate_133.04882	C3M06	consumed	scavenger
232	.2R-2.3.dihydroxy.3.methylbutanoate_133.04882	F3R11	consumed	scavenger
233	.2R.3S-3.isopropylmalate_175.06009	A3R06	consumed	exploiter
234	.2R.3S-3.isopropylmalate_175.06009	D2M19	consumed	scavenger
235	.2Z-2.aminobut.2.enoate_100.03994	A3R04	consumed	exploiter
236	.2Z-2.aminobut.2.enoate_100.03994	A3R06	consumed	exploiter
237	.2Z-2.aminobut.2.enoate_100.03994	C2M11	consumed	exploiter
238	.2Z-2.hydroxypenta.2.4.dienoate_113.0232	A3R04	consumed	exploiter
239	.2Z-2.hydroxypenta.2.4.dienoate_113.0232	A3R06	consumed	exploiter
240	.2Z-2.hydroxypenta.2.4.dienoate_113.0232	C2M11	consumed	exploiter
241	.2Z-2.hydroxypenta.2.4.dienoate_113.0232	C3R12	consumed	exploiter
242	.2Z-2.hydroxypenta.2.4.dienoate_113.0232	D2M19	consumed	scavenger
243	.2Z-2.hydroxypenta.2.4.dienoate_113.0232	C2R09	consumed	scavenger
244	.2Z-2.hydroxypenta.2.4.dienoate_113.0232	C3M06	consumed	scavenger
245	.2Z-2.hydroxypenta.2.4.dienoate_113.0232	F3R11	consumed	scavenger
246	.E-o-methylsulfanyl.nonyl.thiohydroximate_234.09859	C2R09	consumed	scavenger
247	.R-2.3.dihydroxy.3.methylpentanoate_147.06547	A3R06	consumed	exploiter
248	.R-2.3.dihydroxy.3.methylpentanoate_147.06547	C3R12	produced	exploiter
249	.R-2.3.dihydroxy.3.methylpentanoate_147.06547	D2M19	consumed	scavenger
250	.R-2.3.dihydroxy.3.methylpentanoate_147.06547	C3M06	consumed	scavenger
251	.R-3,R-3.hydroxybutanoyloxy-butanoate_189.0763	D2M19	consumed	scavenger
252	.R-4-phosphopantothenate_298.06883	A3R04	consumed	exploiter
253	.R-pantothenate_218.10352	A3R04	produced	exploiter
254	.R-pantothenate_218.10352	A3R06	consumed	exploiter
255	.R-pantothenate_218.10352	C2M11	produced	exploiter
256	.R-pantothenate_218.10352	C3R12	produced	exploiter
257	.R-pantothenate_218.10352	D2M19	produced	scavenger
258	.R-pantothenate_218.10352	C2R09	consumed	scavenger
259	.R-pantothenate_218.10352	C3M06	consumed	scavenger
260	.S-2.3.4.5.tetrahydrodipicolinate_170.04316	C3M06	consumed	scavenger
261	.S-2.oxo.4.hydroxy.4.carboxy.5.ureidoimidazoline_201.02309	A3R06	consumed	exploiter
262	.S-2.oxo.4.hydroxy.4.carboxy.5.ureidoimidazoline_201.02309	D2M19	consumed	scavenger
263	.S-2.oxo.4.hydroxy.4.carboxy.5.ureidoimidazoline_201.02309	C3M06	consumed	scavenger
264	.S-2.oxo.4.hydroxy.4.carboxy.5.ureidoimidazoline_201.02309	F3R11	consumed	scavenger
265	.S-lactaldehyde_73.03214	C2R09	consumed	scavenger
266	.S-malate_133.01218	A3R04	consumed	exploiter
267	.S-malate_133.01218	A3R06	consumed	exploiter
268	.S-malate_133.01218	C2M11	produced	exploiter
269	.S-malate_133.01218	D2M19	consumed	scavenger
270	.S-malate_133.01218	C3M06	consumed	scavenger
271	.S-malate_133.01218	F3R11	consumed	scavenger
272	2.hydroxy.2.methylpropanenitrile_84.04085	C3M06	consumed	scavenger
273	2.maleylacetate_157.01262	A3R04	consumed	exploiter
274	2.maleylacetate_157.01262	A3R06	consumed	exploiter
275	2.maleylacetate_157.01262	C2M11	consumed	exploiter
276	2.maleylacetate_157.01262	C3R12	consumed	exploiter
277	2.maleylacetate_157.01262	D2M19	consumed	scavenger
278	2.maleylacetate_157.01262	C2R09	consumed	scavenger
279	2.maleylacetate_157.01262	C3M06	consumed	scavenger
280	2.maleylacetate_157.01262	F3R11	consumed	scavenger
281	3,6-methylsulfanyl.hexyl.malate_263.09481	A3R06	consumed	exploiter
282	3,6-methylsulfanyl.hexyl.malate_263.09481	C2M11	consumed	exploiter
283	3,6-methylsulfanyl.hexyl.malate_263.09481	D2M19	consumed	scavenger
284	3,6-methylsulfanyl.hexyl.malate_263.09481	C2R09	consumed	scavenger
285	3,6-methylsulfanyl.hexyl.malate_263.09481	F3R11	consumed	scavenger
286	3.4.dihydroxymandelate_183.02833	A3R04	consumed	exploiter
287	3.4.dihydroxymandelate_183.02833	A3R06	consumed	exploiter
288	3.4.dihydroxymandelate_183.02833	C2M11	consumed	exploiter
289	3.4.dihydroxymandelate_183.02833	C3R12	consumed	exploiter
290	3.4.dihydroxymandelate_183.02833	D2M19	consumed	scavenger
291	3.4.dihydroxymandelate_183.02833	C2R09	consumed	scavenger
292	3.4.dihydroxymandelate_183.02833	C3M06	consumed	scavenger
293	3.4.dihydroxymandelate_183.02833	F3R11	consumed	scavenger
294	3.dehydroquinate_189.03947	A3R06	consumed	exploiter
295	3.dehydroquinate_189.03947	C2M11	consumed	exploiter
296	3.dehydroquinate_189.03947	C3R12	consumed	exploiter
297	3.dehydroquinate_189.03947	D2M19	consumed	scavenger
298	3.dehydroquinate_189.03947	C2R09	consumed	scavenger
299	3.dehydroquinate_189.03947	C3M06	consumed	scavenger
300	3.dehydroquinate_189.03947	F3R11	consumed	scavenger
301	3.ethylmalate_161.04538	A3R06	consumed	exploiter
302	3.ethylmalate_161.04538	D2M19	consumed	scavenger
303	3.methyl.2.oxobutanoate_115.03877	A3R06	consumed	exploiter
304	3.methyl.2.oxobutanoate_115.03877	C2M11	produced	exploiter
305	3.methyl.2.oxobutanoate_115.03877	D2M19	consumed	scavenger
306	3.methylbutanal_85.06255	A3R06	consumed	exploiter
307	3.methylbutanal_85.06255	D2M19	consumed	scavenger
308	4.aminobutanal_86.06	A3R04	produced	exploiter
309	4.aminobutanal_86.06	A3R06	consumed	exploiter
310	4.aminobutanal_86.06	C2M11	produced	exploiter
311	4.aminobutanal_86.06	C3R12	produced	exploiter
312	4.deoxy.a.L.erythro.hex.4.enopyranuronate.b.D.mannuronate_351.0615	A3R04	consumed	exploiter
313	4.deoxy.a.L.erythro.hex.4.enopyranuronate.b.D.mannuronate_351.0615	C2R09	consumed	scavenger
314	5.6.dihydrouracil_113.03769	D2M19	consumed	scavenger
315	5.6.dihydrouracil_113.03769	F3R11	consumed	scavenger
316	5.oxo.L.proline_128.03449	A3R04	consumed	exploiter
317	5.oxo.L.proline_128.03449	A3R06	consumed	exploiter
318	5.oxo.L.proline_128.03449	C2M11	consumed	exploiter
319	5.oxo.L.proline_128.03449	D2M19	consumed	scavenger
320	5.oxo.L.proline_128.03449	C2R09	consumed	scavenger
321	5.oxo.L.proline_128.03449	C3M06	consumed	scavenger
322	xanthine_151.02566	A3R06	consumed	exploiter
