## Supplemental dataset 5 for "Hierarchical control of microbial community assembly"

### Sheet: Sheet1
Protein groups	Enzyme Commission number (EC)	KEGG Orthology (KO)	Function	Publicly accessible profile HMMs (Pfam v33.1 or TIGRFAM v15.0)	Custom profile HMMs	Additional notes
GlcNAc-specific methyl-accepting chemotaxis protein (MCP)	n/a	K03406	Transmembrane receptor that mediates chemotaxis towards GlcNAc and (GlcNAc)2	n/a	Locus VC0449 in Vibrio cholerae O1 (RefSeq assembly accession GCF_000006745.1) was shown experimentally to be important for flagellar-dependent motility toward GlcNAc and (GlcNAc)2 (doi:10.1073/pnas.0308707101). Protein-level homologs to this sequence were found using BLAST against the UniProtKB/Swiss-Prot. Hits to bacterial proteins with a maximum E-value of 0.01 and with explicit annotations as…
chitinase	3.2.1.14	K01183	Cleaves glycosidic linkages in extracellular chitin	Glyco_hydro_18 (PF00704), Glyco_hydro_19 (PF00182)
PTS system, N-acetylglucosamine-specific IIBC component	2.7.1.193	K02802 (for IIB component)	Active transport of GlcNAc using the phosphotransferase system (PTS)	TIGR01998		This profile HMM is based on the specificity-conferring enzymes in the PTS. From NCBI: "This HMM represents the combined B and C domains of the PTS transport system enzyme II specific for N-acetylglucosamine transport. Many of the genes in this family also include an A domain as part of the same polypeptide and thus should be given the name 'PTS system, N-acetylglucosamine-specific IIABC componen…
GlcNAc-specific TonB-dependent transporter (TBDT)	n/a	n/a	Active transport of GlcNAc and larger chitin oligosaccharides		Locus cc0446 in Caulobacter vibroides CB15 (UniProt assembly accession Q9AAZ6) was shown experimentally to encode a TonB-dependent outer membrane transporter (TBDT) and be required for growth on GlcNAc, (GlcNAc)3, and (GlcNAc)5 (doi:10.1128/JB.00194-08). Protein-level homologs to this sequence were found using BLAST against the UniProtKB/Swiss-Prot. Hits to bacterial proteins with a maximum E-val…
beta-N-acetylhexosaminidase	3.2.1.52	K01207	Cleaves terminal GlcNAc from chitin oligosaccharides; takes place in the cytoplasm or periplasm	CHB_HEX (PF03173), CHB_HEX_C (PF03174), CHB_HEX_C_1 (PF13290), Glyco_hydro_3 (PF00933), Glyco_hydro_3_C (PF01915), Glyco_hydro_20 (PF00728), Glyco_hydro_20b (PF02838)
N,N'-diacetylchitobiose phosphorylase	2.4.1.280	K18675	Catalyzes the reversible phosphorolysis of (GlcNAc)2 (chitobiose) into GlcNAc and alpha-GlcNAc-1-phosphate	Glyco_hydro_36 (PF17167), Glyco_transf_36 (PF06165)
N-acetylglucosamine kinase	2.7.1.59	K00884	Catalyzes the transfer of a phosphate group from ATP to N-acetylglucosamine (GlcNAc) to form N-acetylglucosamine-6-phosphate (GlcNAc-6-P)		SwissProt entries for bacterial N-acetylglucosamine kinase were aligned using MAFFT. This multiple sequence alignment was used to build a custom profile HMM using hmmbuild.
N-acetylglucosamine-6-phosphate deacetylase	3.5.1.25	K01443	Catalyzes the deacetylation of N-acetylglucosamine-6-phosphate (GlcNAc-6-P) to form glucosamine-6-phosphate (GlcN-6-P)	TIGR00221
glucosamine-6-phosphate deaminase	3.5.99.6	K02564	Catalyzes the reversible isomerization-deamination of glucosamine-6-phosphate (GlcN-6-P) to form fructose-6-phosphate (Fru-6-P) and ammonium	Glucosamine_iso (PF01182)
